# Leucine Aminopeptidase 3 Regulates Skeletal Muscle Mitochondrial Homeostasis with Sex-Dependent Metabolic Consequences

**DOI:** 10.64898/2026.06.20.733486

**Authors:** Shion Osana, Reiya Murakami, Ryui Natsuyama, Ayaka Tabuchi, Ryotaro Kano, Kohei Baba, Haopeng Wang, Hiroaki Takada, Naoki Suzuki, Kazutaka Murayama, Makoto Kanzaki, Yasuo Kitajima, Mizuki Sudo, Daisuke Hoshino, Ryoichi Nagatomi, Yutaka Kano

## Abstract

Skeletal muscle homeostasis depends on the coordinated regulation of protein turnover and mitochondrial quality control; however, the molecular mechanisms linking these processes remain unclear. In this study, we examined the physiological role of leucine aminopeptidase 3 (LAP3), a post-proteolytic aminopeptidase, using constitutive LAP3-deficient mice. LAP3 deficiency preferentially affected skeletal muscle, causing reduced muscle mass and mitochondrial enlargement in both sexes. Female LAP3-deficient mice also showed reduced myofiber size, impaired endurance capacity, increased energy expenditure, elevated lipid oxidation, and lipid droplet accumulation adjacent to the mitochondria. Proteomic analyses revealed remodeling of pathways related to lipid metabolism and protein homeostasis. Consistent with these findings, LAP3 deficiency increased the expression of Pink1 and Tax1bp1 and promoted the accumulation of ubiquitinated proteins, suggesting alterations in mitochondrial quality control and proteostatic regulation. In cultured myogenic cells, LAP3 localized to mitochondrial fractions, and both LAP3 knockdown and overexpression altered mitochondrial morphology. Taken together, these results identify LAP3 as a regulator of skeletal muscle homeostasis and support a role for LAP3 in linking intracellular peptide turnover to mitochondrial homeostasis, with female skeletal muscle showing greater susceptibility to LAP3 deficiency.
