## Supplementary table 1 for "Leucine Aminopeptidase 3 Regulates Skeletal Muscle Mitochondrial Homeostasis with Sex-Dependent Metabolic Consequences"

### Sheet: For Article LAP3
	Antibodies	Host	Dilution	Source	Cat. No.
	Lap3	mouse	1:1000	Santa Cruz	sc-376270 D-3
	Total OXPHOS Rodent WB Cocktail	mouse	1:2000	Abcam	ab110413
	Pgc1α	mouse	1:10000	Proteintech	66369-1-lg
	Mfn2	rabbit	1:5000	Proteintech	12186-1-AP
	Opa1	rabbit	1:5000	Proteintech	27733-1-AP
	Drp1	rabbit	1:5000	Proteintech	12957-1-AP
	Cytochrome c	rabbit	1:4000	Proteintech	10993-1-AP
	Tax1bp1	rabbit	1:3000	Proteintech	14424-1-AP
	Pink1	rabbit	1:1000	Proteintech	23274-1-AP
	Parkin	rabbit	1:1000	Proteintech	14060-1-AP
	P62	mouse	1:1000	Abcam	ab56416
	LC3B	rabbit	1:1000	CST	2775
	Ubiquitin	mouse	1:1000	Lifesensors	VU101
