## Supplementary table 2 for "Leucine Aminopeptidase 3 Regulates Skeletal Muscle Mitochondrial Homeostasis with Sex-Dependent Metabolic Consequences"

### Sheet: Primer
	Gene	Forward(5'-3')	Reverse(5'-3')
	Anpep	GAGCAGCCTCAACTACTTCACA	TCATTGTACTGCTCCATCAGCG
	App1	GGTGACACCCTCAGGAGACAAG	TGGATCCTTCTGGAAGCACACT
	Dnpep	CCGTGAACTCAAGGAAACAGAGG	GCTGAAGCCATTGCCAGGAACA
	Erap1	AAAGAGGGATCCAAGGCACC	GCACAGCATACACAGAAACCTTG
	Lap3	CCACCGCAGACATGACGAA	GGAAGTCCTGATGCAGACCAT
	Lnpep	GACAAAGACCGAGCCAACCTGA	GAACAGGGCTTCAGTGATCGGT
	Metap1	TCTGGCAAGCCTACACACG	GCCACATTATCCAACTGATGCC
	Metap1D	TCGTCCGTGGAGGTTGTCA	GCCTGTCGTCACGTAGTCTG
	Metap2	GGACAAGAGTGTGAATACCCACC	AGCTTCTCGGAAGTCGTTCCAG
	Psa	TGTGGAAGCTGAACAGGTAGAA	GGAACCATCCACTGAGGACA
	Rnpep	CTGGCTCAATGAAGGCTTCACC	CGGAGACATTCATGTGCTGACG
	RnpepL1	GGTTCGGCAATGCTGTCACCAA	ATCCAAGCGGAAGGCTGTCTCT
	Dpp3	CACCTTTGCTGGCTCTGGCATT	CTCCTCCAAGAACGTGAGCTTC
	Dpp8	TGACTGACCGTGGCTACTCACA	TGAACTGGGTCATCCTCAGGAC
	Dpp9	AAGGACACACCGCTGGAACATC	CACACTGCTGTAGTGACTCACG
	Tpp1	GCGATACAACCTGACAGCCAAAG	AAACTGCCACCGAATAGGCGCA
	Tpp2	CATGGTGTTGGCATTGAGCCTG	CCAAATGGCTGGGACACTGAAC
	Rps13	TGCTCCCACCTAATTGGAAA	CTTGTGCACACAACAGCATTT
